# Influence of temperature on growth and development of dictyostelid slime moulds and its implication on the evolution of cold-tolerance

**DOI:** 10.1101/2022.09.19.508496

**Authors:** Hidenori Hashimura, Kei Inouye

**Affiliations:** Department of Botany, Graduate School of Science, Kyoto University, Kyoto 606-8502, Japan; Department of Biological Sciences, Graduate School of Science, Osaka University, 1-3 Yamadaoka, Suita, Osaka, 565-0871, Japan; RIKEN Center for Biosystems Dynamics Research (BDR), 6-2-3 Furuedai, Suita, Osaka, 565-0874, Japan; Graduate School of Arts and Sciences, University of Tokyo, 3-8-1 Komaba, Meguro, Tokyo 153-8902, Japan

## Abstract

Environmental temperature is a major determinant of microbial life. Dictyostelids are soil amoebae capable of multicellular social behaviour upon starvation. They inhabit in a variety of environments from the tundra to the tropics, but how they have adapted to environmental temperature remains largely unknown. In this study, the effects of temperature on the growth and multicellular development of 36 dictyostelid species (58 strains/isolates) were examined. More than half of the species showed maximal growth and normal development at 28°C or above, whereas some could grow and develop at 4°C, or even at 0°C. Many of the isolates examined were from areas with temperatures far lower than their preferred range over a large part of the year. There was a significant correlation between thermal characteristics and phylogeny. Over 150 known dictyostelid species are divided into several taxonomic groups. Our phylogenetic analysis indicated that cold-tolerance evolved independently in major clades, most prominently in group 4 (genus *Dictyostelium* according to the new classification by Sheikh *et al*.), which contains many species that are often found in subarctic regions. These results suggest that ancestors that have acquired cold-tolerance expanded their ranges into cooler areas where they could proliferate and develop during summer and survive the severe winter.
