## Supplementary material for "Influence of temperature on growth and development of dictyostelid slime moulds and its implication on the evolution of cold-tolerance": S2_Table

### Sheet: Table_S2
Species	abbrev.	strain	Isolation site	country/state	latitude	longitude	latitude(a)	longitude(a)	altitude (m)	zone(b)	Locally isolated strains			Strains from external sources
											date	by(c)	NBRP ID	source(d)	reference
D. brefeldianum	Dbre	N1Be	Magino, Kanagawa	Japan	35° 32' 31.2" N	139° 7' 1.2" E			330	Cfa	2006-08-16	KI	S90586
D. brefeldianum	Dbre	2IC17Ac	Univ. botanical garden, Kyoto	Japan	35° 1' 48" N	135° 47' 13.2" E			60	Cfa	2015-05-22	KI	S91239
D. capitatum	Dcap	1X1Cc	Matsugasaki, Kyoto	Japan	35° 3' 14.4" N	135° 47' 9.6" E			120	Cfa	2014-05-03	KI	S90552
D. leptosomum	Dlep	1MY6a2	Univ. botanical garden, Kyoto	Japan	35° 1' 48" N	135° 47' 13.2" E			60	Cfa	2012-05-11	c	S90310
D. purpureum	Dpur	P1Ba	Araki Pass, Shiga	Japan	35° 11' 2.4" N	135° 52' 1.2" E			770	Cfa	2006-11-04	KI	S90602
D. purpureum	Dpur	1L5Aa	Kouya-san, Wakayama	Japan	34° 15' 21.6" N	135° 39' 3.6" E	34° 13' 1.2" N	135° 40' 55.2" E	700	Cfa	2012-04-30	TU	S91229
D. purpureum	Dpur	2D2Ba	Oguni, Yamagata	Japan	38° 4' 1.2" N	139° 43' 30" E				Cfa	2014-10-12	KI	S91235
D. purpureum	Dpur	TNS-C-7(e)	Takao-san, Tokyo	Japan	35° 38' 6" N	139° 15' 14.4" E	35° 37' 44.4" N	139° 15' 54" E		Cfa				NBRP	Hagiwara, 1989 [2]
D. purpureum	Dpur	2IR2An	Univ. botanical garden,Kyoto	Japan	35° 1' 48" N	135° 47' 13.2" E			60	Cfa	2015-05-22	KI	S91235
D. purpureum	Dpur	F1LF	Miyadzu, Kyoto	Japan	35° 37' 33.6" N	135° 11' 60" E				Cfa	2005-10-01	KI	S90576
D. purpureum	Dpur	1V2Ba	Univ. botanical garden, Kyoto	Japan	35° 1' 48" N	135° 47' 13.2" E			60	Cfa	2013-11-03	KI	S91232
D. septentrionalis	Dsep	AK2	Tongas Natl Forest	Alaska	58° 15' 0" N	134° 30' 0" W	58° 21' 0" N	134° 20' 60" W		Dfb				ATCC	Cavender, 1978 [3]
D. implicatum	Dimp	2A4a	Magino, Kanagawa	Japan	35° 32' 31.2" N	139° 7' 1.2" E			330	Cfa	2014-08-13	KI	S91234
D. sphaerocephalum	Dsph	GR11	Zurich	Switzerland	47° 17' 60" N	8° 24' 0" E	47° 30' 0" N	8° 38' 31.2" E		Dfb				DSC	Traub & Hohl, 1976 [4]
D. sphaerocephalum	Dsph	SY2a	Univ expt. farm, Kyoto	Japan	35° 1' 55.2" N	135° 47' 2.4" E			60	Cfa	2007-05-18	c	S90497
D. rosarium	Dros	WS689	Blanchard Springs	Arkansas	35° 57' 43.2" N	92° 10' 44.4" W			260	Cfa				D. Waddell
D. rosarium	Dros	S-12	Fukaya, Saitama	Japan	36° 12' 0" N	139° 15' 0" E	36° 15' 0" N	139° 18' 0" E		Cfa				NBRP	Hagiwara & Hosono, 2006 [5]
D. mucoroides	Dmuc	no.7	Ontario/York County	Ontario	44° 17' 60" N	79° 42' 0" W	43° 36' 0" N	78° 42' 0" W		Dfb				M, Filosa	Filosa & Chan, 1972 [6]
D. discoideum	Ddis	NC4	Little Butts Gap, Craggy Mt.	North Calorina	35° 46' 33.6" N	82° 20' 38.4" W			1650	Cfa				J. Bonner	Raper, 1935 [7]
D. discoideum	Ddis	V12M2	Vienna	Virginia	38° 53' 31.2" N	77° 16' 58.8" W	38° 56' 31.2" N	77° 14' 27.6" W		Cfa/Dfa				R. Kay	Raper, 1984 [8]
D. firmibasis	Dfir	I2Ab	Mt Oodaigahara, Nara	Japan	34° 10' 30" N	136° 5' 60" E			1650	Cfa	2006-04-29	KI	S90547
D. giganteum	Dgig	G4A3	Soni, Nara	Japan	34° 31' 1.2" N	136° 9' 28.8" E			610	Cfa	2005-10-22	KI	S90546
D. giganteum	Dgig	1QB3c	Katsura river bank, Kyoto	Japan	34° 58' 1.2" N	135° 43' 1.2" E			20	Cfa	2013-03-24	KI	S90549
P. violaceum	Pvio	1WC5Aa	Univ. botanical garden, Kyoto	Japan	35° 1' 48" N	135° 47' 13.2" E			60	Cfa	2014-05-02	c	S91277
P. violaceum	Pvio	P4Ba	Arakawa Pass, Shiga	Japan	35° 13' 58.8" N	135° 54' 0" E			960	Cfa	2006-11-04	KI	S90395
P. violaceum	Pvio	no.6	La Plata	Maryland	38° 31' 1.2" N	76° 59' 31.2" W	38° 33' 28.8" N	76° 57' 0" W		Cfa				J. Bonner	Raper, 1984 [8]
D. laterosorum	Dlat	AE4	Arena	Trinidad	10° 34' 1.2" N	61° 15' 0" W				Am				DSC	Cavender, 1970 [9]
D. monochasioides	Dmon	Hag653	Mt Komi, Okinawa	Japan	24° 21' 36" N	123° 53' 24" E				Cfa				NBRP	Hagiwara, 1974 [10]
D. minutum	Dmin	1MS3g	Univ. botanical garden, Kyoto	Japan	35° 1' 48" N	135° 47' 13.2" E			60	Cfa	2012-05-11	IS	S91230
D. tenue	Dten	PJ6	Peutjang (Peucang) Island	Indonesia	6° 45' 0" S	105° 15' 0" E	6° 43' 58.8" S	105° 15' 28.8" E		Af				DSC	Cavender et al., 1979 [11]
D. vinaceo-fuscum	Dv-f	B19B	San sarvador Island	Bahamas	23° 56' 60" N	74° 32' 60" W	24° 6' 28.8" N	74° 27' 0" W		Am				DSC	Cavender et al., 2004 [12]
D. rhizopodium	Drhi	KKY30	Yaku Island, Kagoshima	Japan	30° 13' 12" N	130° 20' 60" E	30° 28' 48" N	130° 40' 48" E	60	Cfa				NBRP
D. lacteum	Dlac	S561	unknown											DSC
D. caveatum	Dcav	WS695	Blanchard Springs	Arkansas	35° 57' 43.2" N	92° 10' 44.4" W			260	Cfa				DSC	Waddell, 1982[13]
D. polycephalum	Dpol	2K2Bd	Honen-in temple, Kyoto	Japan	35° 1' 1.2" N	135° 47' 31.2" E			100	Cfa	2015-11-01	KI	S90559
D. polycephalum	Dpol	B1Aa	Magino, Kanagawa	Japan	35° 32' 31.2" N	139° 7' 1.2" E			330	Cfa	2004-08-16	KI	S90555
D. polycephalum	Dpol	2A2j	Magino, Kanagawa	Japan	35° 32' 31.2" N	139° 7' 1.2" E			330	Cfa	2014-08-13	KI	S90557
D. polycephalum	Dpol	1JNd1	Univ. botanical garden, Kyoto	Japan	35° 1' 48" N	135° 47' 13.2" E			60	Cfa	2011-05-20	c	S00490
P. filamentosum	Pfil	SH1	Wilchingen	Switzerland	47° 38' 60" N	8° 25' 58.8" E	47° 40' 58.8" N	8° 30' 28.8" E	500	Dfb				DSC	Traub et al., 1981 [14]
P. pallidum	Ppal	1U4Aa	Univ. botanical garden, Kyoto	Japan	35° 1' 48" N	135° 47' 13.2" E			60	Cfa	2013-10-29	KI	S91231
P. pallidum	Ppal	2F2Ca	Matsugasaki, Kyoto	Japan	35° 3' 10.8" N	135° 47' 9.6" E			90	Cfa	2015-04-26	KI	S91237
P. pallidum	Ppal	PN500	U. Delaware Morris Farm Forest	Delaware	39° 41' 31.2" N	75° 42' 28.8" W	39° 46' 1.2" N	75° 37' 30" W		Cfa				DSC	Francis, 1975 [15]
P. album	Palb	1X2Ca	Matsugasaki, Kyoto	Japan	35° 3' 14.4" N	135° 47' 9.6" E			120	Cfa	2014-05-03	KI	S91280
P. tenuissimum	Pten	E1M4	Mt Daimonji, Kyoto	Japan	35° 1' 1.2" N	135° 48' 28.8" E			400	Cfa	2005-09-23	KI	S90390
A. leptosomum	Alep	FG12A	Funk's Grove	Illinois	40° 21' 0" N	89° 7' 58.8" W	40° 21' 28.8" N	89° 7' 1.2" W		Cfa				DSC	Raper, 1956 [16]
A. subglobosum	Asub	LB1	Lambuan, Panay Island	Philippines	11° 3' 28.8" N	122° 23' 31.2" E	11° 5' 60" N	122° 27' 28.8" E		Am				NBRP	Cavender, 1976 [17]
A. subglobosum	Asub	2CBg	Univ. botanical garden, Kyoto	Japan	35° 1' 30" N	135° 46' 58.8" E			60	Cfa	2014-09-08	KI	S90503
A. amazonicum	Aama	2B1Ba	Kushima, Kagoshima	Japan	31° 30' 28.8" N	131° 14' 31.2" E				Cfa	2014-08-23	TM	S90501
D. polycarpum	Dpcp	S570	–	Ohio	38° 36' 0" N	84° 42' 0" W	41° 42' 0" N	80° 35' 60" W		Dfb				DSC
D. polycarpum	Dpcp	1WC9Ap	Univ. botanical garden, Kyoto	Japan	35° 1' 48" N	135° 47' 13.2" E			60	Cfa	2014-05-02	c	S90499
D. fasciculatum	Dfas	SH3	Osterfingen	Switzerland	47° 38' 60" N	8° 25' 58.8" E	47° 40' 58.8" N	8° 30' 28.8" E		Dfb				DSC	Traub et al., 1981 [14]
D. fasciculatum	Dfas	Smok	Ravensford,Great Smoky	Tennessee	35° 30' 0" N	83° 17' 31.2" W			615	Dfb				DSC	Landolt, et al., 2006 [18]
D. myxobasis	Dmyx	2D2Bb	Mt Oguni, Yamagata	Japan	38° 4' 1.2" N	139° 43' 30" E			140	Dfa	2014-10-12	KI	S91236
D. aureo-stipes	Da-s	D2LKa1	Magino, Kanagawa	Japan	35° 32' 31.2" N	139° 7' 1.2" E			330	Cfa	2005-08-20	KI	S90386
D. aureo-stipes	Da-s	1WC11Ab	Univ. botanical garden, Kyoto	Japan	35° 1' 48" N	135° 47' 13.2" E			60	Cfa	2014-05-02	c	S91233
D. granulophorum	Dgra	CHII-4	unknown											DSC
D. microsporum	Dmic	Hag143	Mt Daisen, Tottori	Japan	35° 20' 31.2" N	133° 30' 0" E	35° 23' 60" N	133° 35' 60" E	1000	Cfa				NBRP	Hagiwara, 1978 [19]
D. deminutivum	Ddem	M19A	El Eden, Yucatan	Mexico	21° 2' 31.2" N	87° 46' 58.8" W	21° 10' 1.2" N	87° 35' 60" W		Am				DSC	Cavender, et al., 2012 [20]
