## Supplementary material for "Influence of temperature on growth and development of dictyostelid slime moulds and its implication on the evolution of cold-tolerance": S4_Table

### Sheet: Table_S4
Sp._strain	Jan	Feb	Mar	Apr	May	Jun	Jul	Aug	Sep	Oct	Nov	Dec	Jan	Feb	Mar	Apr	May	Jun	Jul	Aug	Sep	Oct	Nov	Dec	Jan	Feb	Mar	Apr	May	Jun	Jul	Aug	Sep	Oct	Nov	Dec
Dbre_N1Be	1.8	2.4	4.5	5.8	9.4	11.5	14.8	15.9	19.5	20.7	23.8	24.8
Dbre_2IC17Ac	3.9	4.5	6.6	7.4	11.5	13.1	17	18.1	22	23.4	26.5	27.6
Dcap_1X1Cc	3.8	4.4	6.5	7.3	11.5	13.1	17	18.1	22.1	23.3	26.5	27.6"
Dlep_1MY6a2	3.9	4.5	6.6	7.4	11.5	13.1	17	18.1	22	23.4	26.5	27.6
Dpur_P1Ba	-0.8	-0.4	2	2.7	7.3	9	12.9	14	18	19.1	22.1	23.3
Dpur_1L5Aa	1	1.6	3.7	4.5	8.9	10.3	14.1	14.7	18.4	19.8	22.5	23.3	1	1.6	3.7	4.4	8.8	10.3	14	14.7	18.4	19.7	22.3	23.3	1.5	2.1	4.1	5	9.3	10.9	14.4	15.1	19	20.2	22.8	23.9
Dpur_2D2Ba	-0.5	-0.1	2.6	3	8.1	9.7	14.1	15.4	19.8	20.8	24.2	25.6
Dpur_TNS-C-7	2.7	3.5	5.4	6.7	10.4	12.3	15.6	16.9	20.2	21.5	24.4	25.7
Dpur_2IR2An	3.9	4.5	6.6	7.4	11.5	13.1	17	18.1	22	23.4	26.5	27.6
Dpur_F1F	1.9	2.2	4.7	5.3	9.8	11.2	15.1	16.1	20	21.2	24.6	25.8
Dpur_1V2Ba	3.9	4.5	6.6	7.4	11.5	13.1	17	18.1	22	23.4	26.5	27.6
Dsep_AK2	-5.4	-3.2	-2.9	-0.5	-0.4	3.4	4.7	7.3	8.9	10.8	11.9	12.5	-6.8	-4.6	-4.6	-2.1	-1.7	1.8	3.6	5.8	7.7	9.6	10.8	11.4	-4.3	-2.2	-1.8	0.5	0.6	4.5	5.7	8.5	9.8	11.9	12.9	13.4
Dimp_2A4a	1.8	2.4	4.5	5.8	9.4	11.5	14.8	15.9	19.5	20.7	23.8	24.8
Dsph_GR11	-0.1	1.1	1.4	4.4	4.7	8.4	9.8	12.6	14.5	15.9	17.3	18	-1.3	-0.1	0	3	3.2	6.6	8.5	10.6	12.9	14	15.5	16.1	0.3	1.5	1.9	4.9	5.3	9.1	10.3	13.1	15.1	16.4	17.9	18.7
Dsph_SY2a	3.9	4.5	6.6	7.4	11.5	13.1	17	18.1	22	23.4	26.5	27.6
Dros_WS689	14	14	14	14	14	14	14	14	14	14	14	14
Dros_S-12	3.4	4.1	5.8	7.3	10.8	12.9	16.3	17.6	21.3	22.4	25.4	26.7	3.4	4.1	5.7	7.2	10.7	12.8	16.3	17.6	21.3	22.3	25.3	26.6	3.5	4.2	5.9	7.3	10.8	13	16.4	17.7	21.4	22.5	25.5	26.8
Dmuc_no.7	-7.1	-6.4	-4.1	-1.7	2.9	6.1	9.3	11.9	14.9	17.4	19.1	20	-8.3	-7.3	-5.3	-2.6	2	5.2	8.4	11	14.1	16.5	18.2	19.2	-5	-4.1	-1.9	0.2	4.6	7.3	10.6	13.2	16.5	18.7	20.9	21.7
Ddis_NC4	-2.5	-1.2	-0.5	2.9	3.7	7.5	8.3	12.1	13.7	15.3	16.6	17.2	-2.7	-1.4	-0.7	2.7	3.5	7.3	8.1	11.9	13.3	15.2	16.5	16.9	-0.2	1.2	1.7	5.5	5.9	9.9	10.6	14.3	16.2	17.7	19.1	19.7
Ddis_V12M2	0	1.5	2.3	6.4	7.8	12	13.4	17.3	19.7	21.9	23.6	24.4	-0.1	1.5	2.2	6.3	7.7	11.8	13.3	17.2	19.6	21.8	23.4	24.2	0.1	1.7	2.4	6.6	7.9	12	13.5	17.4	19.9	22	23.6	24.6
Dfir_I2Ab	-4.2	-3.7	-1.4	-0.7	4.2	5.4	9.3	9.7	13.3	14.8	17.1	18
Dgig_G4A3	0.4	1	3.1	3.9	8.3	9.9	13.6	14.4	18.2	19.4	22.3	23.2
Dgig_1QB3c	4.4	5	7	7.9	12.1	13.8	17.6	18.5	22.7	23.9	27	28.2
Pvio_1WC5Aa	3.9	4.5	6.6	7.4	11.5	13.1	17	18.1	22	23.4	26.5	27.6
Pvio_P4Ba	-2.5	-2.1	0.5	1	5.9	7.6	11.4	12.6	16.4	17.6	20.7	21.7
Pvio_no.6	1.2	2.6	3.3	7.2	8.6	12.7	14.2	17.8	20.3	22.2	23.9	24.6	1.1	2.5	3.2	7.1	8.5	12.6	14.1	17.7	20.2	22.1	23.8	24.5	1.3	2.7	3.4	7.2	8.7	12.8	14.3	17.9	20.5	22.3	23.9	24.6
Dlat_AE4	24.5	24.7	25.1	25.2	25.8	26	26.1	26.2	26.2	26.3	26.4	26.6
Dmon_Hag653	16.4	16.8	18.1	18.6	21	21.3	23.6	23.7	25.7	25.8	26.5	26.9	16	16.6	17.7	18.4	20.6	20.9	23.3	23.5	25.2	25.4	26.2	26.7	16.4	17	18.2	18.7	21.1	21.3	23.6	23.8	25.8	25.8	26.6	27
Dmin_1MS3g	3.9	4.5	6.6	7.4	11.5	13.1	17	18.1	22	23.4	26.5	27.6
Dten_PJ6	26.5	26.5	26.6	26.6	26.7	26.8	27	27.1	27.1	27.2	27.2	27.4	26.5	26.5	26.6	26.6	26.7	26.8	27	27.1	27.1	27.2	27.2	27.4	26.5	26.5	26.6	26.7	26.7	26.8	27	27.1	27.1	27.2	27.2	27.4
Dv-f_B19B	22.3	22.7	23.6	23.7	24.7	25.2	26.1	26.7	27.3	28	28.2	28.6	22.2	22.6	23.5	23.6	24.5	25	26	26.5	27.1	27.9	28.1	28.5	22.4	22.9	23.8	23.8	24.8	25.3	26.2	26.7	27.3	28.1	28.3	28.7
Drhi_KKY30	11.1	11.6	13.3	14	17.5	17.6	20.3	21.4	23.3	25.4	26.7	27	10.9	11.5	13	13.8	17.4	17.4	20.3	21.1	23	25.1	26.6	26.9	11.5	12	13.7	14.2	17.7	17.8	20.5	21.6	23.4	25.5	27	27.1
Dlac_S561
Dcav_WS695	14	14	14	14	14	14	14	14	14	14	14	14
Dpol_2K2Bd	4	4.4	6.6	7.4	11.6	13.1	17.2	18	22.1	23.5	26.5	27.8
Dpol_B1Aa	1.8	2.4	4.5	5.8	9.4	11.5	14.8	15.9	19.5	20.7	23.8	24.8
Dpol_2A2j	1.8	2.4	4.5	5.8	9.4	11.5	14.8	15.9	19.5	20.7	23.8	24.8
Dpol_1JNd1	3.9	4.5	6.6	7.4	11.5	13.1	17	18.1	22	23.4	26.5	27.6
Pfil_SH1	-0.1	1	1.4	4.5	4.8	8.5	9.9	12.6	14.7	16	17.4	18.1	-1.1	0.2	0.3	3.5	3.6	7.2	8.9	11.4	13.4	14.6	16.1	16.7	-0.1	1.1	1.5	4.6	5	8.6	10.1	12.8	14.8	16.1	17.5	18.2
Ppal_1U4Aa	3.9	4.5	6.6	7.4	11.5	13.1	17	18.1	22	23.4	26.5	27.6
Ppal_2F2Ca	3.8	4.4	6.5	7.3	11.5	13.1	17	18.1	22.1	23.3	26.5	27.6
Ppal_PN500	-0.6	0.8	1.9	5.4	7.5	11.1	13.1	16.7	19.4	21.6	23.3	24.2	-1	0.3	1.5	5.1	7	10.7	12.7	16.2	18.9	21.1	22.7	23.6	-0.2	1.1	2.3	5.8	7.8	11.4	13.5	17	19.7	22	23.7	24.6
Palb_1X2Ca	3.8	4.4	6.5	7.3	11.5	13.1	17	18.1	22.1	23.3	26.5	27.6
Pten_E1M4	2.1	2.6	4.7	5.5	9.9	11.5	15.3	16.5	20.5	21.6	24.7	26
Alep_FG12	-4.7	-2.1	-1.7	4.1	5.2	11	12.5	17	19.1	22.3	22.9	24.1	-4.7	-2.1	-1.7	4.1	5.2	11	12.5	16.9	19	22.3	22.8	24	-4.6	-2	-1.6	4.1	5.2	11	12.5	17	19.1	22.3	23	24.1
Asub_LB1	25.3	25.5	25.8	26.3	26.3	26.4	26.4	26.4	26.6	27.1	27.4	27.8	24.6	24.8	25.1	25.4	25.4	25.5	25.5	25.5	25.6	26.1	26.5	26.8	25.7	25.9	26.2	26.6	26.7	26.9	26.9	26.9	27	27.5	27.8	28.1
Asub_2CBg	3.9	4.5	6.6	7.4	11.5	13.1	17	18.1	22	23.4	26.5	27.6
Aama_2B1Ba	7.6	8.7	9.9	11.8	14.8	15.9	19.6	19.6	22.8	24.6	27	27.3
Dpcp_S570	-4.5	-2.8	-1.3	3.3	5.2	9.8	11.7	16.1	18.3	21.2	21.8	23.1	-5.5	-4.3	-2.7	1.1	3.7	7.2	10.2	13.2	16.2	18.1	19.7	20.5	-0.2	1.4	2.3	6.6	7.4	12	13.4	17.3	19.8	22.1	23.4	24.3
Dpcp_1WC9Ap	3.9	4.5	6.6	7.4	11.5	13.1	17	18.1	22	23.4	26.5	27.6
Dfas_SH3	-0.1	1	1.4	4.5	4.8	8.5	9.9	12.6	14.7	16	17.4	18.1	-1.1	0.2	0.3	3.5	3.6	7.2	8.9	11.4	13.4	14.6	16.1	16.7	-0.1	1.1	1.5	4.6	5	8.6	10.1	12.8	14.8	16.1	17.5	18.2
Dfas_Smok	1.2	2.9	3	7.3	7.4	11.6	12.3	15.8	18	19.5	21	21.3
Dmyx_2D2Bb	-0.5	-0.1	2.6	3	8.1	9.7	14.1	15.4	19.8	20.8	24.2	25.6
Da-s_D2LKa1	1.8	2.4	4.5	5.8	9.4	11.5	14.8	15.9	19.5	20.7	23.8	24.8
Da-s_1WC11Ab	3.9	4.5	6.6	7.4	11.5	13.1	17	18.1	22	23.4	26.5	27.6
Dgra_CHII-4
Dmic_Hag143	-3.2	-2.7	-0.3	0.8	4.9	6.8	10.2	11.8	15.8	16.5	20.4	21	-3.4	-2.9	-0.5	0.7	4.7	6.7	10.1	11.5	15.7	16.3	20.1	20.9	-2.8	-2.4	0	1.2	5.1	7.2	10.6	12	16.2	16.9	20.7	21.3
Ddem_M19A	22.1	22.3	22.5	23.6	24.3	25.5	26.1	26.9	26.9	27.2	27.2	27.2	21.9	22.2	22.3	23.5	24.1	25.4	25.9	26.7	26.8	27.1	27.1	27.1	22.2	22.4	22.6	23.7	24.5	25.6	26.3	27	27.1	27.3	27.3	27.4
