## Supplementary material for "Influence of temperature on growth and development of dictyostelid slime moulds and its implication on the evolution of cold-tolerance": S5_Table

### Sheet: Table_S5
Sp._strain	Culture temperature (°C)									mean	S.D.	skew	optimal	LT10	UT10	LT50	UT50	LT90	UT90
	0	4	10	16	22	28	31	34	37
Dbre_N1Be	0.065	0.373	0.818	1	0.924	0.011	0	0	0	14.812	6.096	-0.371	16	0.455	27.415	5.712	24.786	12.703	22.158
Dbre_2IC17Ac	0.075	0.25	0.785	1	0.51	0	0	0	0	14.061	5.591	-0.317	16	0.571	26.824	6.804	22.118	13.209	17.224
Dcap_1X1Cc	0.037	0.228	0.569	1	0.769	0	0	0	0	15.422	5.633	-0.538	16	1.319	27.22	8.786	24.099	14.608	18.597
Dlep_1MY6a2	0.027	0.336	0.881	1	0.981	0.286	0	0	0	15.86	6.505	-0.113	16	0.945	29.951	5.806	26.153	10.958	22.699
Dpur_P1Ba	0	0.027	0.267	0.503	0.79	1	0.783	0	0	22.513	6.688	-0.542	28	5.825	33.617	15.924	32.084	25.143	29.382
Dpur_1L5Aa	–	0	0.37	0.47	0.59	0.74	1	0	0	22.229	7.248	-0.366	31	5.622	33.7	17.5	32.5	29.846	31.3
Dpur_2D2Ba	–	0	0.67	0.73	0.75	1	0.92	0	0	20.875	7.375	-0.146	28	4.896	33.674	8.478	32.37	25.6	31.065
Dpur_TNS-C-7	–	0	0.31	0.4	0.81	1	0.88	0	0	22.863	6.645	-0.567	28	5.935	33.659	17.463	32.295	24.842	30.5
Dpur_2IR2An	–	0	0.4	0.62	0.74	0.84	1	0	0	21.917	7.036	-0.287	31	5.5	33.7	12.727	32.5	29.125	31.3
Dpur_F1F	0	0	0.18	0.515	0.814	0.933	1	0.897	0	24.797	6.894	-0.444	31	7.333	36.666	15.731	35.328	26.336	33.913
Dpur_1V2Ba	–	0	0.09	0.21	0.42	0.56	0.62	1	0	26.6	6.85	-0.754	34	10.5	36.7	25.429	35.5	33.211	34.3
Dsep_AK2	0.03	0.1	0.65	1	0	0	0	–	–	13.023	3.774	-1.028	16	4	21.4	8.364	19	14.286	16.6
Dimp_2A4a	0.033	0.192	0.671	0.775	1	0.899	0	0	0	18.36	7.123	-0.302	22	1.686	30.666	7.858	29.331	19.333	27.941
Dsph_GR11	0.075	0.228	0.638	0.911	1	0.55	0	0	0	17.263	6.923	-0.31	22	0.654	30.455	7.98	28.273	15.758	23.333
Dsph_SY2a	0.03	0.23	0.39	0.54	1	0.7	0	0	0	18.752	7.198	-0.574	22	1.4	30.571	14.4	28.857	20.696	24
Dros_WS689	0.048	0.228	0.788	1	0.905	0.037	0	0	0	15.403	5.813	-0.359	16	1.156	27.565	6.914	24.8	13.17	22.035
Dros_S-12	0.036	0.433	0.964	0.954	1	0.536	0	0	0	16.088	7.098	-0.052	22	0.645	30.44	4.772	28.201	9.378	23.293
Dmuc_no.7	0.018	0.145	0.576	0.817	0.979	1	0.886	0	0	20.441	7.558	-0.324	28	2.583	33.661	8.942	32.307	19.074	30.632
Ddis_NC4	0	0.03	0.475	0.68	1	0	0	0	0	17.307	4.93	-0.545	22	4.944	27.4	10.732	25	20.125	22.6
Ddis_V12M2	0	0.217	0.635	0.751	1	0.852	0.111	0	0	18.613	7.159	-0.259	22	1.843	31.297	8.062	29.425	19.59	26.054
Dfir_I2Ab	0	0.115	0.49	0.92	1	0	0	0	0	16.762	5.131	-0.613	22	3.478	27.4	10.14	25	15.721	22.6
Dgig_G4A3	0	0	0.306	0.503	0.912	0.995	1	0.135	0	23.021	6.697	-0.455	31	5.961	34.778	15.909	32.734	21.824	31.347
Dgig_1QB3c	0	0	0.24	0.32	0.71	0.95	1	0.24	0	24.081	6.741	-0.652	31	6.5	35.75	18.769	32.974	26.75	31.395
Pvio_1WC5Aa	0	0.01	0.175	0.457	0.794	0.962	1	0.147	0	23.729	6.442	-0.554	31	7.273	34.959	16.766	32.758	25.786	31.352
Pvio_P4Ba	0	0.02	0.18	0.3	0.96	1	0.2	0	0	22.494	5.765	-0.797	28	7	32.5	17.818	29.875	21.455	28.375
Pvio_no.6	0	0.015	0.171	0.472	0.698	1	0.884	0	0	23.324	6.392	-0.609	28	7.269	33.661	16.743	32.303	26.013	30.586
Dlat_AE4	0	0	0.27	0.53	1	1	0	0	0	21.247	5.723	-0.48	28	6.222	30.7	15.308	29.5	20.723	28.3
Dmon_Hag653	0	0	0.07	0.385	0.655	1	0	0	0	22.726	5.183	-0.586	28	10.571	30.7	18.556	29.5	26.261	28.3
Dmin_1MS3g	0	0.032	0.291	0.854	1	0.93	0	0	0	20.288	5.844	-0.305	22	5.575	30.677	12.227	29.387	17.89	28.097
Dten_PJ6	–	0	0	0.18	0.62	1	0.47	0	–	25.101	4.45	-0.557	28	13.333	33.362	20.364	30.83	26.421	28.566
Dv-f_B19B	0	0	0	0.125	0.6	0.885	1	0.14	0	26.377	4.601	-0.559	31	14.8	34.857	20.737	32.744	28.391	31.349
Drhi_KKY30	0	0	0.199	0.454	0.835	1	0.488	0	0	22.638	6.047	-0.504	28	7.015	33.385	16.724	30.93	24.364	28.586
Dlac_S561	0	0	0.35	0.57	0.815	1	0.615	0	0	21.874	6.631	-0.363	28	5.714	33.512	14.091	31.561	24.757	28.779
Dcav_WS695	0	0.107	0.378	0.697	0.836	1	0.257	0	0	20.379	6.93	-0.4	28	3.738	32.833	12.295	30.019	24.341	28.404
Dpol_2K2Bd	0	0	0.28	0.39	0.82	1	0	0	0	21.464	6.003	-0.57	28	6.143	30.7	17.535	29.5	24.667	28.3
Dpol_B1Aa	0	0	0.345	0.64	0.645	1	0.335	0	0	21.226	6.623	-0.256	28	5.739	33.104	13.153	30.256	26.31	28.451
Dpol_2A2j	0	0.01	0.3	0.54	0.9	1	0	0	0	21.003	5.997	-0.465	28	5.862	30.7	15	29.5	22	28.3
Dpol_1JNd1	0	0	0.208	0.467	0.786	1	0.931	0.485	0	24.159	6.745	-0.479	28	6.885	36.381	16.621	33.899	25.196	31.209
Pfil_SH1	0.03	0.225	0.575	0.73	1	0.415	0	0	0	17.316	6.753	-0.335	22	1.436	30.277	8.714	27.128	19.778	23.026
Ppal_1U4Aa	–	0	0.08	0.35	0.59	1	0.61	0	–	24.017	5.699	-0.662	28	10.444	33.508	19.75	31.541	26.537	28.769
Ppal_2F2Ca	0	0	0.23	0.67	0.52	1	0.7	0	0	22.345	6.675	-0.322	28	6.609	33.571	15.586	31.857	26.182	29
Ppal_PN500	0	0	0.337	0.522	0.876	1	0.494	0	0	21.834	6.467	-0.401	28	5.78	33.393	15.286	30.964	23.161	28.593
Palb_1X2Ca	–	0	0.09	0.47	0.96	1	0.14	0	–	22.526	5.143	-0.446	28	10.158	31.857	16.367	29.744	21.265	28.349
Pten_E1M4	0	0.06	0.37	0.55	0.67	1	0	0	0	20.268	6.757	-0.418	28	4.774	30.7	14.333	29.5	26.182	28.3
Alep_FG12	0	0	0.375	1	0.92	0.59	0	0	0	19.134	5.521	0.029	16	5.6	30.492	11.2	28.458	15.04	22.364
Asub_LB1	0	0.093	0.441	0.894	1	0.845	0	0	0	19.292	6.31	-0.293	22	4.121	30.645	10.781	29.225	16.34	25.871
Asub_2CBg	0	0.167	0.433	0.687	1	0.843	0	0	0	19.223	6.773	-0.451	22	2.395	30.644	11.583	29.221	20.083	25.822
Aama_2B1Ba	0	0	0.233	0.31	0.717	1	0.873	0.46	0	24.441	6.813	-0.639	28	6.575	36.348	18.801	33.709	25.88	30.362
Dpcp_S570	0.019	0.196	0.883	0.807	1	0.549	0	0	0	17.062	6.768	-0.078	22	1.831	30.454	6.985	28.268	16.872	23.33
Dpcp_1WC9Ap	0.046	0.234	0.77	0.959	1	0.822	0.131	0.031	0	17.974	7.287	-0.151	22	1.149	31.93	6.978	29.398	14.127	25.371
Dfas_SH3	0	0.06	0.453	0.733	1	0.04	0	0	0	17.342	5.135	-0.53	22	4.611	27.625	11.007	25.125	19.753	22.625
Dfas_Smok	0	0.08	0.417	0.92	1	0.29	0	0	0	18.025	5.565	-0.284	22	4.356	29.966	10.99	26.225	15.761	22.845
Dmyx_2D2Bb	–	0	0.15	0.345	0.49	1	0	0	–	22.363	5.919	-0.661	28	8	30.7	22.118	29.5	26.824	28.3
Da-s_D2LKa1	0	0	0.27	0.41	0.69	1	0.57	0	0	21.849	6.625	-0.391	28	6.222	33.474	17.929	31.368	26.065	28.698
Da-s_1WC11Ab	–	0	0.21	0.41	0.89	1	0.12	0	–	22.026	5.756	-0.569	28	6.857	31.5	17.125	29.705	22.545	28.341
Dgra_CHII-4	0.01	0	0.101	0.469	0.692	0.912	1	0.068	0	23.946	6.189	-0.594	31	9.934	33.897	16.834	32.609	27.673	31.322
Dmic_Hag143	0	0.27	0.37	0.85	1	0	0	0	0	16.442	5.764	-0.77	22	1.481	27.4	11.625	25	18	22.6
Ddem_M19A		0	0	0.26	1	0.24	0.18	0	–	22.216	3.882	0.373	22	12.308	32.333	17.946	25.947	21.189	22.789
